# GGCX promotes Eurasian avian-like H1N1 swine influenza virus adaption to interspecies receptor binding

**DOI:** 10.1101/2024.03.18.585644

**Authors:** Jiahui Zou, Meijun Jiang, Rong Xiao, Huimin Sun, Hailong Liu, Thomas Peacock, Shaoyu Tu, Tong Chen, Jinli Guo, Yaxin Zhao, Wendy Barclay, Shengsong Xie, Hongbo Zhou

## Abstract

The Eurasian avian-like (EA) H1N1 swine influenza virus (SIV) possesses the capacity to instigate the next influenza pandemic, owing to its heightened affinity for the human-type α-2,6 sialic acid (SA) receptor. Nevertheless, the molecular mechanisms underlying the switch in receptor binding preferences of EA H1N1 SIV remain elusive. In this study, we conducted a comprehensive genome-wide CRISPR/Cas9 knockout screen utilizing EA H1N1 SIV in porcine kidney cells. Knocking out the enzyme gamma glutamyl carboxylase (GGCX) reduced virus replication *in vitro* and *in vivo* by inhibiting the carboxylation modification of viral haemagglutinin (HA) and the adhesion of progeny viruses, ultimately impeding the replication of EA H1N1 SIV. Furthermore, GGCX was revealed to be the determinant of the D225E substitution of EA H1N1 SIV, and GGCX-medicated carboxylation modification of HA 225E contributed to the receptor binding adaption of EA H1N1 SIV to the α-2,6 SA receptor. Taken together, our CRISPR screen has elucidated a novel function of GGCX in the support of EA H1N1 SIV adaption for binding to α-2,6 SA receptor. Consequently, GGCX emerges as a prospective antiviral target against the infection and transmission of EA H1H1 SIV.
