## Supplemental table 2 for "GGCX promotes Eurasian avian-like H1N1 swine influenza virus adaption to interspecies receptor binding"

### Sheet: WT-Chymotrypsin
Position	Peptide < ProteinMetrics Confidential >	Modification Type(s)	Observed m/z	z	Observed (M+H)	Calc. mass (M+H)	Mass error (ppm)	Starting position	Score	Protein Name	Comment	Scan Time	intensity
408	L.EKRME[+43.990]NL.N	E[+44]	482.241	2	963.475	963.456	19.5	418	99.04	>sp|ZJH001|		7.9855	2988200
106	L.KE[+43.990]QL.S	E[+44]	561.274	1	561.274	561.288	-24.1	119	94.04	>sp|ZJH001|		10.6159	1376800
427	Y.NAE[+43.990]LLIL.L	E[+44]	415.236	2	829.464	829.466	-2.9	439	84.82	>sp|ZJH001|		11.9818	22588000
502	L.NREE[+43.990]IDGVKL.E	E[+44]	608.807	2	1216.61	1216.62	-8.3	513	73.59	>sp|ZJH001|		6.6	103290000
246	F.E[+43.990]ATGNL.I	E[+44]	648.297	1	648.297	648.284	21	260	70.9	>sp|ZJH001|		19.1153	72976000
433	L.LE[+43.990]NERTLDF.H	E[+44]	590.775	2	1180.54	1180.55	-3.7	446	70.36	>sp|ZJH001|		16.5474	12388000
246	F.E[+43.990]ATGNLIAPW.H	E[+44]	558.271	2	1115.54	1115.54	-1.2	260	58.42	>sp|ZJH001|		17.9459	15582000
494	Y.PKYSE[+43.990]ESKL.N	E[+44]	562.787	2	1124.57	1124.55	17.4	504	45.59	>sp|ZJH001|		46.3019	51939000
427	W.TYNAE[+43.990]LLIL.L	E[+44]	547.301	2	1093.59	1093.58	14.9	437	41.28	>sp|ZJH001|		25.8856	0
341	F.GAIAGFIE[+43.990]GGW.T	E[+44]	561.269	2	1121.53	1121.53	3.9	348	40.59	>sp|ZJH001|		12.7883	3144400
115	F.E[+43.990]RF.E	E[+44]	495.218	1	495.218	495.22	-3.2	129	38.2	>sp|ZJH001|		12.1007	0
118	F.E[+43.990]IFPKATSW.P	E[+44]	561.773	2	1122.54	1122.55	-6.4	132	33.36	>sp|ZJH001|		42.267	2534400
106	L.KE[+43.990]QLSTVSSF.E	E[+44]	585.288	2	1169.57	1169.57	0.5	119	33.05	>sp|ZJH001|		31.0947	10002000
404	L.E[+43.990]KRMENL.N	E[+44]	321.828	3	963.47	963.456	14.3	418	31.99	>sp|ZJH001|		11.7233	11340000
433	L.ILLE[+43.990]NERTLDF.H	E[+44]	703.872	2	1406.74	1406.72	14	444	29.97	>sp|ZJH001|		30.5892	0
450	Y.E[+43.990]KVKSQL.R	E[+44]	438.248	2	875.489	875.483	6.4	464	29.22	>sp|ZJH001|		7.9813	4134200
341	F.IE[+43.990]GGW.T	E[+44]	605.255	1	605.255	605.256	-2	354	18.21	>sp|ZJH001|		16.6375	19511000
435	L.LENE[+43.990]RTLDF.H	E[+44]	590.787	2	1180.57	1180.55	15.4	446	16.7	>sp|ZJH001|		35.7671	1306600
97	Y.PGE[+43.990]F.A	E[+44]	493.204	1	493.204	493.193	21.5	109	14.26	>sp|ZJH001|		15.7762	7721400
427	W.TYNAE[+43.990]LL.I	E[+44]	434.212	2	867.418	867.409	9.4	437	10.62	>sp|ZJH001|		23.9131	0
225	F.TPEIVARPKVRE[+43.990]QAGRMNYY.W	E[+44]	606.312	4	2422.23	2422.23	-1.4	228	8.01	>sp|ZJH001|		31.5115	4709900
37	L.LE[+43.990]NSHNGKL.C	E[+44]	528.257	2	1055.51	1055.51	-4.7	50	6.05	>sp|ZJH001|		52.2448	879730
175	Y.TNNKGKE[+43.990]VL.V	E[+44]	523.782	2	1046.56	1046.55	8.8	183	3.88	>sp|ZJH001|		27.4125	1865700
	L.RNIPSIQSRGLF.G		694.395	2	1387.78	1387.78	1.4	336	494.64	>sp|ZJH001|		38.6762	20784000
	Y.NYPKYSEESKL.N		679.335	2	1357.66	1357.66	0.1	502	371.99	>sp|ZJH001|		24.0342	20594000
	L.KGNLPF.Q		675.384	1	675.384	675.382	2	304	364.29	>sp|ZJH001|		30.6807	36056000
	F.EIF.P		408.214	1	408.214	408.213	3	132	280.05	>sp|ZJH001|		32.9825	3697500
	F.ERF.E		451.23	1	451.23	451.23	0.5	129	244.48	>sp|ZJH001|		10.155	0
	L.RM[+15.995]ATGL.R	M[+16]	332.676	2	664.345	664.345	0	330	230.55	>sp|ZJH001|		11.1085	3000700
	F.VLF.C		378.239	1	378.239	378.239	0.7	7	220.5	>sp|ZJH001|		36.0512	3490000
	Y.EKVKSQL.R		416.251	2	831.495	831.493	2.2	464	202.27	>sp|ZJH001|		9.733	6882700
	Y.TNNKGKEVL.V		501.785	2	1002.56	1002.56	4.2	183	193.84	>sp|ZJH001|		11.618	3187400
	W.TGM[+15.995]VDGWYGY.H	M[+16]	582.737	2	1164.47	1164.47	0.2	359	174.61	>sp|ZJH001|		8.2838	2653600
	L.KADTIC[+57.021]VGY.H	C[+57]	513.752	2	1026.5	1026.49	4.5	16	174.32	>sp|ZJH001|		8.0116	99287000
	W.TYNAELL.I		823.419	1	823.419	823.42	-0.1	437	157.79	>sp|ZJH001|		38.4211	0
	Y.KRF.T		450.272	1	450.272	450.282	-23.7	225	145.66	>sp|ZJH001|		12.5839	0
	W.MC[+57.021]SNGSL.Q	C[+57]	768.299	1	768.299	768.302	-2.8	554	140.62	>sp|ZJH001|		25.6197	0
	Y.SEESKL.N		346.677	2	692.346	692.346	-0.3	507	137.69	>sp|ZJH001|		16.7739	6530500
	L.EKRMENL.N		460.244	2	919.481	919.467	15.8	418	133.58	>sp|ZJH001|		11.6916	4193400
	L.GAISFW.M		680.335	1	680.335	680.34	-7.6	548	132.68	>sp|ZJH001|		13.1732	4896100
	Y.PKLSKSY.T		411.734	2	822.46	822.472	-14.5	176	130.63	>sp|ZJH001|		9.6557	17731000
	L.ILLENERTL.D		550.811	2	1100.61	1100.63	-15.5	444	130.57	>sp|ZJH001|		20.3864	54309000
	L.STVSSF.E		314.149	2	627.291	627.298	-12.4	123	126.91	>sp|ZJH001|		7.9925	2781800
	W.TGMVDGWY.G		464.704	2	928.402	928.387	15.9	359	126.13	>sp|ZJH001|		9.9024	2167500
	L.VSLGAISF.W		397.22	2	793.432	793.445	-16.8	545	126.01	>sp|ZJH001|		9.4827	39697000
	L.ESM[+15.995]GIHQIL.A	M[+16]	522.272	2	1043.54	1043.52	16.2	523	125.94	>sp|ZJH001|		17.2228	5721700
	W.IVKKGNSY.P		454.756	2	908.505	908.52	-17	168	122.44	>sp|ZJH001|		11.3565	0
	L.KEQL.S		517.314	1	517.314	517.298	30.2	119	120.19	>sp|ZJH001|		15.3971	7317900
	Y.NAELLIL.L		393.24	2	785.472	785.477	-5.5	439	116.32	>sp|ZJH001|		8.4874	21330000
	-.MKARLF.V		383.226	2	765.444	765.444	-0.3	1	111.02	>sp|ZJH001|		10.7205	20733000
	Y.PGEF.A		449.215	1	449.215	449.203	27	109	107.1	>sp|ZJH001|		14.5739	699820000
	Y.HHRNEQGSGY.A		395.512	3	1184.52	1184.52	2	369	105.86	>sp|ZJH001|		7.2069	5895500
	F.LDVW.T		532.291	1	532.291	532.277	26.9	433	105.73	>sp|ZJH001|		35.2005	7388800
	W.TGMVDGW.Y		383.158	2	765.308	765.324	-20.1	359	103.68	>sp|ZJH001|		10.1056	9493300
	L.DFHDLNVKNLY.E		689.343	2	1377.68	1377.68	-1	453	100.69	>sp|ZJH001|		41.4596	5209200
	W.TYNAELLIL.L		350.533	3	1049.59	1049.59	-1.9	437	99.57	>sp|ZJH001|		7.0379	7137700
	L.LDQGDTITF.E		505.249	2	1009.49	1009.48	7.4	251	99.55	>sp|ZJH001|		23.8767	0
	F.LDVWTY.N		398.704	2	796.402	796.388	17.8	433	96.86	>sp|ZJH001|		21.9822	12306000
	W.HAF.A		374.192	1	374.192	374.182	25.7	270	89.84	>sp|ZJH001|		10.4762	12359000
	L.LENERTLDF.H		568.786	2	1136.56	1136.56	5.8	446	85.06	>sp|ZJH001|		32.035	6510100
	F.NSLEKRMENL.N		617.327	2	1233.65	1233.63	17	415	84.11	>sp|ZJH001|		10.7007	3994900
	L.ESM[+15.995]GIHQILAIY.S	M[+16]	695.869	2	1390.73	1390.7	19	523	79.92	>sp|ZJH001|		36.3798	0
	Y.VSVGSSKYYKRF.T		710.874	2	1420.74	1420.76	-13	216	78.9	>sp|ZJH001|		38.2833	5026400
	M.KARLF.V		634.404	1	634.404	634.404	0.5	2	78.7	>sp|ZJH001|		16.35	0
	L.ENSHNGKL.C		449.714	2	898.421	898.438	-18.8	51	78.24	>sp|ZJH001|		12.5191	2306800
	L.KEQLSTVSSF.E		375.86	3	1125.57	1125.58	-11.9	119	78.13	>sp|ZJH001|		8.4519	0
	F.IEGGW.T		561.274	1	561.274	561.267	12.8	354	77.17	>sp|ZJH001|		33.9325	0
	L.GAISF.W		494.271	1	494.271	494.261	21.1	548	72.72	>sp|ZJH001|		16.025	1876000
	L.FGAIAGF.I		341.675	2	682.343	682.356	-18.4	347	70.9	>sp|ZJH001|		8.8049	21125000
	L.ENERTLDF.H		512.25	2	1023.49	1023.47	17.9	447	70.57	>sp|ZJH001|		10.0152	54611000
	F.TTLKADTIC[+57.021]VGY.H	C[+57]	671.335	2	1341.66	1341.67	-6.9	13	68.82	>sp|ZJH001|		31.7172	1393700
	F.TSVGKEF.N		384.2	2	767.394	767.393	0.3	408	67.83	>sp|ZJH001|		11.103	9328500
	Y.PGEFADYEELKEQL.S		834.409	2	1667.81	1667.78	18.1	109	67.82	>sp|ZJH001|		37.383	5102800
	L.ESMGIHQILAIY.S		687.869	2	1374.73	1374.71	15.3	523	65.61	>sp|ZJH001|		15.7819	2374300
	L.LTANSWSY.I		471.22	2	941.433	941.436	-3.6	88	65.38	>sp|ZJH001|		14.2948	0
	Y.VKSTQL.R		338.206	2	675.405	675.404	2.5	324	65.31	>sp|ZJH001|		18.9776	15813000
	L.VLLVSL.G		322.228	2	643.448	643.439	14.9	542	64.36	>sp|ZJH001|		10.3858	1893200
	F.GAIAGF.I		535.279	1	535.279	535.288	-16	348	63.43	>sp|ZJH001|		7.9221	698620
	Y.STVASSL.V		332.685	2	664.362	664.351	16.1	535	63.25	>sp|ZJH001|		16.5706	3486100
	Y.RNL.L		402.246	1	402.246	402.246	0.1	163	62.88	>sp|ZJH001|		8.498	5697000
	Y.NAELL.I		559.321	1	559.321	559.309	21.3	439	61.74	>sp|ZJH001|		8.486	1868900
	F.EATGNLIAPWHAFAL.K		805.928	2	1610.85	1610.83	9.9	260	60.92	>sp|ZJH001|		31.74	0
	L.SKSY.T		484.242	1	484.242	484.24	2.9	179	57.77	>sp|ZJH001|		8.793	2586300
	L.LLTANSWSY.I		527.766	2	1054.52	1054.52	4.2	87	53.23	>sp|ZJH001|		7.3872	1065100
	F.TSVGKEFNSL.E		541.287	2	1081.57	1081.55	13.3	408	53.04	>sp|ZJH001|		6.959	934000
	F.EATGNLIAPWHAF.A		713.865	2	1426.72	1426.71	8.3	260	51.62	>sp|ZJH001|		34.5299	10971000
	Y.QNNHTY.V		776.332	1	776.332	776.332	-0.5	210	48.53	>sp|ZJH001|		45.1631	2665300
	F.EIFPKATSW.P		539.782	2	1078.56	1078.56	0.3	132	48.22	>sp|ZJH001|		28.617	2420000
	L.DQGDTITF.E		896.401	1	896.401	896.4	1.8	252	47.66	>sp|ZJH001|		39.0449	10992000
	L.EKRM[+15.995]ENL.N	M[+16]	468.243	2	935.478	935.462	17.4	418	47.63	>sp|ZJH001|		10.9645	1401200
	L.EKNVTVTHSVNL.L		670.858	2	1340.71	1340.72	-5.7	38	44.7	>sp|ZJH001|		35.38	0
	L.LWIVKKGNSY.P		604.34	2	1207.67	1207.68	-8.8	166	44.57	>sp|ZJH001|		27.6108	18849000
	L.IAPWHAF.A		421.219	2	841.43	841.436	-7	266	44.14	>sp|ZJH001|		13.7109	62351000
	L.AIY.S		366.206	1	366.206	366.202	9.2	532	39.17	>sp|ZJH001|		10.9231	2625300
	L.VSLGAISFW.M		490.273	2	979.539	979.525	14.1	545	37.61	>sp|ZJH001|		30.0414	0
	L.TANSW.S		578.264	1	578.264	578.257	12.1	89	35.04	>sp|ZJH001|		11.9999	5429800
	L.EKRMENLNKKVDDGF.L		456.484	4	1822.91	1822.91	1.6	418	34.77	>sp|ZJH001|		9.7559	13800000
	L.VIW.G		417.245	1	417.245	417.25	-10.6	192	33.94	>sp|ZJH001|		10.1139	4547300
	W.GVHHPPTDSVQQTLY.Q		560.281	3	1678.83	1678.82	6.2	195	33.35	>sp|ZJH001|		36.2865	21271000
	Y.VSVGSSKYY.K		495.246	2	989.486	989.494	-8.3	216	33.1	>sp|ZJH001|		10.2113	1873900
	W.YGY.H		402.18	1	402.18	402.166	33.7	366	32.53	>sp|ZJH001|		22.1786	35855000
	W.GVHHPPTDSVQQTL.Y		758.391	2	1515.77	1515.76	12.9	195	30.34	>sp|ZJH001|		38.1639	78611000
	Y.NAELLILL.E		449.784	2	898.561	898.561	0	439	29.8	>sp|ZJH001|		17.7644	1500900
	L.LENERTL.D		437.729	2	874.451	874.463	-13.7	446	29.48	>sp|ZJH001|		22.8389	13708000
	W.ILGNPKC[+57.021]DLLL.T	C[+57]	628.36	2	1255.71	1255.71	3.6	78	28.74	>sp|ZJH001|		48.0337	1994600
	L.YQNNHTY.V		470.202	2	939.397	939.395	1.9	209	27.63	>sp|ZJH001|		15.382	1106700
	L.GNPKC[+57.021]DL.L	C[+57]	803.386	1	803.386	803.372	18	80	26.17	>sp|ZJH001|		8.6267	0
	L.RMATGL.R		324.675	2	648.344	648.35	-9.3	330	24.81	>sp|ZJH001|		13.4193	0
	Y.YKRF.T		613.338	1	613.338	613.346	-12.7	224	24.12	>sp|ZJH001|		23.391	31447000
	W.TYNAEL.L		710.343	1	710.343	710.336	10.9	437	23.44	>sp|ZJH001|		33.8716	0
	L.ENSHNGKLC[+57.021]SL.N	C[+57]	629.806	2	1258.6	1258.58	15.8	51	23.3	>sp|ZJH001|		15.0341	225900000
	W.HAFAL.K		558.315	1	558.315	558.303	20.9	270	21.82	>sp|ZJH001|		40.0008	8338400
	L.NKKVDDGFLDVW.T		718.377	2	1435.75	1435.72	17.3	425	20.03	>sp|ZJH001|		11.8622	0
	L.IAPWHAFAL.K		513.278	2	1025.55	1025.56	-7.2	266	16.92	>sp|ZJH001|		28.0326	2436000
	L.ILLENERTLDF.H		681.873	2	1362.74	1362.73	8.7	444	15.12	>sp|ZJH001|		30.1805	10098000
	L.LTANSW.S		691.337	1	691.337	691.341	-5.3	88	14.39	>sp|ZJH001|		38.799	0
	F.EATGNL.I		604.294	1	604.294	604.294	-0.1	260	12.27	>sp|ZJH001|		13.5292	5399800
	W.TGMVDGWYGY.H		574.733	2	1148.46	1148.47	-11.6	359	11.31	>sp|ZJH001|		42.7755	1356600
	L.LVSLGAISFW.M		546.808	2	1092.61	1092.61	-0.8	544	10.41	>sp|ZJH001|		23.9904	3972000
	Y.NAEL.L		446.235	1	446.235	446.224	22.9	439	10.33	>sp|ZJH001|		8.0793	118250000
	F.ERFEIF.P		840.416	1	840.416	840.425	-10.6	129	10.29	>sp|ZJH001|		9.2079	2063700
	L.LLTANSW.S		804.418	1	804.418	804.425	-9.3	87	8.13	>sp|ZJH001|		15.0943	7473000
	F.NSL.E		333.166	1	333.166	333.177	-32.6	415	7.01	>sp|ZJH001|		17.6818	2618400
	F.YRNLLW.I		432.733	2	864.459	864.473	-16.2	162	6.74	>sp|ZJH001|		22.6886	3389900
	F.PKATSW.P		689.367	1	689.367	689.362	7.8	135	6.29	>sp|ZJH001|		37.5546	2378000
	F.HDLNVKNLY.E		558.299	2	1115.59	1115.58	6.1	455	3.86	>sp|ZJH001|		7.4947	490400
	Y.VKSTQLRMATGL.R		652.873	2	1304.74	1304.74	2	324	3.85	>sp|ZJH001|		50.2662	1389300
	Y.YWTLL.D		348.193	2	695.379	695.376	3.7	247	3.19	>sp|ZJH001|		9.6311	2406900
	Y.WTL.L		419.232	1	419.232	419.229	6.4	248	2.54	>sp|ZJH001|		31.318	44903000
	L.LENSHNGKLC[+57.021]SL.N	C[+57]	686.351	2	1371.7	1371.67	19.5	50	1.48	>sp|ZJH001|		28.4664	7211500

### Sheet: WT-Trypsin&Asp-N
Position	Peptide < ProteinMetrics Confidential >	Modification Type(s)	Observed m/z	z	Observed (M+H)	Calc. mass (M+H)	Mass error (ppm)	Starting position	Score	Protein Name	Scan Time	intensity
387	K.VNSVIE[+43.990]K.M	E[+44]	416.722	2	832.436	832.441	-5.9	396	150.44	>sp|ZJH001|	13.2422	3833400			372
216	R.FTPE[+43.990]IVAR.P	E[+44]	488.76	2	976.512	976.51	2.4	227	114.75	>sp|ZJH001|	8.1133	2563400			201
502	K.LNREE[+43.990]IDGVK.L	E[+44]	608.806	2	1216.6	1216.62	-10.4	512	101.27	>sp|ZJH001|	7.4467	142330000			487
118	R.FE[+43.990]IFPK.A	E[+44]	412.716	2	824.424	824.419	6.8	131	95.03	>sp|ZJH001|	18.2265	74291000			103
399	K.E[+43.990]FNSLEKR.M	E[+44]	533.764	2	1066.52	1066.52	5.1	413	84.04	>sp|ZJH001|	39.2481	2632600			384
450	K.NLYE[+43.990]KVK.S	E[+44]	469.245	2	937.483	937.499	-16.8	461	76.46	>sp|ZJH001|	30.8997	0			435
408	R.M[+15.995]E[+43.990]NLNKK.V	E[+44], M[+16]	468.724	2	936.441	936.446	-4.4	421	60.62	>sp|ZJH001|	12.7916	46492000			393
501	K.LNRE[+43.990]EI.D	E[+44]	817.42	1	817.42	817.405	18	512	58.18	>sp|ZJH001|	22.1969	0			486
450	H.DLNVKNLYE[+43.990]K.V	E[+44]	640.326	2	1279.64	1279.65	-7	456	57.63	>sp|ZJH001|	22.0328	39123000			435
501	K.LNRE[+43.990]EIDGVK.L	E[+44]	406.214	3	1216.63	1216.62	10	512	51.73	>sp|ZJH001|	11.0277	18121000			486
450	K.NLYE[+43.990]KVKSQLR.N	E[+44]	711.377	2	1421.75	1421.77	-19.1	461	30.84	>sp|ZJH001|	60.8516	0			435
216	R.FTPE[+43.990]IVARPK.V	E[+44]	601.339	2	1201.67	1201.66	11.7	227	30.75	>sp|ZJH001|	32.3804	4575900			201
450	K.NLYE[+43.990]K.V	E[+44]	710.33	1	710.33	710.336	-7.1	461	22.59	>sp|ZJH001|	23.7805	57248000			435
225	R.PKVRE[+43.990]QAGR.M	E[+44]	362.206	3	1084.6	1084.59	16.2	235	18.19	>sp|ZJH001|	16.722	5631200			210
24	V.DTILE[+43.990]K.N	E[+44]	381.697	2	762.387	762.388	-1.3	34	18.12	>sp|ZJH001|	8.4513	17523000			9
501	R.E[+43.990]EIDGVK.L	E[+44]	417.2	2	833.394	833.389	6.1	515	1.65	>sp|ZJH001|	16.4191	3266000			486
	R.FTPEIVARPK.V		579.34	2	1157.67	1157.67	3.4	227	501.1	>sp|ZJH001|	25.513	244150000
	K.RMENLNK.K		452.736	2	904.465	904.467	-2.5	420	464.56	>sp|ZJH001|	8.5959	33571000
	R.NIPSIQSR.G		457.759	2	914.511	914.505	5.7	337	407.89	>sp|ZJH001|	20.6179	59983000
	H.DLNVKNLYEK.V		618.341	2	1235.68	1235.66	10	456	404.07	>sp|ZJH001|	31.2283	61116000
	K.GNLPFQNVHPVTIGK.C		540.97	3	1620.89	1620.89	5.2	305	366.53	>sp|ZJH001|	40.4269	1409900
	R.TLDFH.D		316.655	2	632.303	632.304	-0.8	451	355.87	>sp|ZJH001|	20.6997	2569900
	K.RFTPEIVARPK.V		438.596	3	1313.77	1313.77	3.1	226	352.04	>sp|ZJH001|	24.1248	22456000
	R.FTPEIVAR.P		466.767	2	932.527	932.52	7	227	347.4	>sp|ZJH001|	29.2365	4660700
	R.FEIFPK.A		390.719	2	780.431	780.429	2.4	131	328.42	>sp|ZJH001|	39.0157	15790000
	K.EFNSLEKR.M		511.764	2	1022.52	1022.53	-6.7	413	319.05	>sp|ZJH001|	15.6289	6924100
	K.STQIAI.D		632.363	1	632.363	632.361	3	384	304.43	>sp|ZJH001|	29.441	25398000
	K.NLYEKVK.S		447.259	2	893.511	893.509	2.6	461	291.53	>sp|ZJH001|	14.292	7907900
	K.M[+15.995]NIQFTSVGK.E	M[+16]	570.796	2	1140.58	1140.57	11.4	403	264.95	>sp|ZJH001|	27.7894	5789400
	K.LNR.E		402.246	1	402.246	402.246	0.6	512	232.28	>sp|ZJH001|	10.4026	41697000
	K.YVKSTQLR.M		332.194	3	994.568	994.568	0	323	229.5	>sp|ZJH001|	11.0926	1251500
	K.EFNSLEK.R		433.717	2	866.428	866.425	2.4	413	204.5	>sp|ZJH001|	18.2304	18218000
	K.SYTNNK.G		363.678	2	726.349	726.342	10.3	181	177.24	>sp|ZJH001|	10.4577	313130000
	R.TLDFHDLNVK.N		601.317	2	1201.63	1201.62	3.8	451	162.9	>sp|ZJH001|	18.3952	9048900
	K.KGNSYPK.L		397.22	2	793.433	793.42	16.6	171	161.28	>sp|ZJH001|	10.1414	0
	K.MNIQFTSVGK.E		562.788	2	1124.57	1124.58	-6.3	403	160.56	>sp|ZJH001|	19.7477	8081700
	K.LSKSYTNNK.G		352.196	3	1054.57	1054.55	19.7	178	154.01	>sp|ZJH001|	8.3838	5942700
	K.LC[+57.021]SLNGK.I	C[+57]	396.214	2	791.421	791.408	16.1	58	153.69	>sp|ZJH001|	11.117	83400000
	K.STQLR.M		302.673	2	604.34	604.341	-2.7	326	151.11	>sp|ZJH001|	9.5146	11596000
	K.NLYEK.V		333.673	2	666.339	666.346	-10.4	461	149.33	>sp|ZJH001|	17.8267	0
	K.KGSSSGIMR.S		461.741	2	922.475	922.477	-2.9	276	141.54	>sp|ZJH001|	12.7594	11673000
	K.GNSYPK.L		665.326	1	665.326	665.325	1.5	172	132.37	>sp|ZJH001|	24.0496	123080000
	K.VREQAGR.M		408.222	2	815.436	815.448	-15	237	127.27	>sp|ZJH001|	8.2938	7705900
	K.YYKR.F		629.343	1	629.343	629.341	3.9	223	116.51	>sp|ZJH001|	28.6168	7409500
	R.NLLWIVK.K		443.281	2	885.555	885.556	-0.7	164	111.69	>sp|ZJH001|	12.1617	7621300
	K.YSEESKLNR.E		563.286	2	1125.56	1125.55	9.9	506	93.81	>sp|ZJH001|	20.3809	8081700
	K.KGSSSGIM[+15.995]R.S	M[+16]	469.743	2	938.479	938.472	7.4	276	90.8	>sp|ZJH001|	10.6703	4653800
	K.SQLRNNAK.E		465.764	2	930.52	930.512	9	468	83.82	>sp|ZJH001|	12.3948	4994000
	R.MATGLRNIPSIQSR.G		772.423	2	1543.84	1543.84	1.5	331	79.79	>sp|ZJH001|	20.7376	2274900
	K.KVDDGFL.D		397.201	2	793.396	793.409	-17	427	79.05	>sp|ZJH001|	7.961	2283700
	K.EIGNGC[+57.021]FEFYHK.C	C[+57]	750.83	2	1500.65	1500.66	-3.1	476	75.87	>sp|ZJH001|	34.158	29232000
	K.STQIAIDGISNK.V		623.839	2	1246.67	1246.66	5.6	384	74.67	>sp|ZJH001|	14.3575	7908700
	R.SDAQVHNC[+57.021]TTK.C	C[+57]	630.787	2	1260.57	1260.56	2.7	285	74.01	>sp|ZJH001|	6.8787	0
	T.DTVDTILEK.N		517.268	2	1033.53	1033.54	-12.2	31	72.78	>sp|ZJH001|	8.413	7958900
	K.GSSSGIMR.S		794.367	1	794.367	794.383	-19	277	70.94	>sp|ZJH001|	27.5852	0
	K.EQLSTVSSFER.F		641.824	2	1282.64	1282.63	11.1	120	61.59	>sp|ZJH001|	20.6898	2796200
	K.ATSWPNHDTTR.G		643.31	2	1285.61	1285.59	16.3	137	59.8	>sp|ZJH001|	7.9461	1887300
	I.DGISNK.V		633.321	1	633.321	633.32	0.6	390	57.62	>sp|ZJH001|	17.4864	10769000
	R.EEIDGVK.L		395.204	2	789.402	789.399	3.3	515	56.52	>sp|ZJH001|	10.0048	0
	R.MENLNKK.V		438.734	2	876.46	876.461	-0.7	421	48.32	>sp|ZJH001|	16.5513	18351000
	K.EVLVIWGVHHPPT.D		742.402	2	1483.8	1483.81	-5.4	189	46.76	>sp|ZJH001|	46.7131	0
	K.VKSQLR.N		365.726	2	730.445	730.457	-15.9	466	46.44	>sp|ZJH001|	27.3763	0
	R.M[+15.995]ATGLR.N	M[+16]	664.341	1	664.341	664.345	-5.5	331	46.28	>sp|ZJH001|	14.2976	12485000
	K.STQLRM[+15.995]ATGLR.N	M[+16]	625.336	2	1249.66	1249.67	-2.7	326	46.24	>sp|ZJH001|	20.992	22353000
	K.YYKRFTPEIVAR.P		771.934	2	1542.86	1542.84	11.1	223	45.95	>sp|ZJH001|	19.6798	16387000
	K.C[+57.021]PKYVKSTQLR.M	C[+57]	690.372	2	1379.74	1379.75	-6.8	320	44.51	>sp|ZJH001|	32.2168	13862000
	H.DTTR.G		492.249	1	492.249	492.241	15.2	144	43.92	>sp|ZJH001|	11.094	547160
	L.DFHDLNVK.N		494.248	2	987.488	987.489	-1	453	41.82	>sp|ZJH001|	13.4941	4633900
	R.NNAK.E		446.236	1	446.236	446.236	0	472	37.77	>sp|ZJH001|	9.0793	0
	-.MKAR.L		505.301	1	505.301	505.291	19.4	1	37.72	>sp|ZJH001|	15.6552	7520800
	R.LFVLFC[+57.021]AFTTLK.A	C[+57]	365.711	4	1459.82	1459.8	13.2	5	31.37	>sp|ZJH001|	20.3921	1569200
	R.NEQGSGYAADQK.S		634.281	2	1267.55	1267.55	-0.3	372	24.08	>sp|ZJH001|	7.3978	8549000
	K.KGSSSGIMRS.D		505.257	2	1009.51	1009.51	-1.9	276	22.23	>sp|ZJH001|	20.937	31999000
	K.VDDGFL.D		665.314	1	665.314	665.314	0.1	428	19.19	>sp|ZJH001|	33.8368	11076000
	K.SYTNNKGK.E		456.237	2	911.466	911.458	9.2	181	18.35	>sp|ZJH001|	35.6641	1422900
	K.LNREEIDGVK.L		586.806	2	1172.6	1172.63	-19.6	512	17.96	>sp|ZJH001|	28.1597	0
	K.NGTYNYPK.Y		478.729	2	956.45	956.447	3.3	498	15.99	>sp|ZJH001|	31.8943	10488000
	K.LNREEI.D		387.211	2	773.415	773.415	-0.7	512	13.2	>sp|ZJH001|	20.9121	13920000
	R.M[+15.995]ENLNKK.V	M[+16]	892.453	1	892.453	892.456	-2.6	421	11.07	>sp|ZJH001|	23.2716	27130000
	K.YYK.R		473.23	1	473.23	473.24	-19.5	223	6.67	>sp|ZJH001|	21.9878	2322600
	K.KGNSYPKLSK.S		561.314	2	1121.62	1121.63	-8.8	171	3.47	>sp|ZJH001|	6.8595	580890
	K.LSKSYTNNKGK.E		620.35	2	1239.69	1239.67	18.5	178	3.09	>sp|ZJH001|	37.2628	26248000
	K.STQLRMATGLR.N		617.352	2	1233.7	1233.67	18.7	326	1.91	>sp|ZJH001|	26.2714	63695000
	K.GSSSGIMRS.D		441.215	2	881.422	881.414	8.8	277	1.08	>sp|ZJH001|	8.3489	7848800

### Sheet: GGCX-KO-Chymotrypsin
Position	Peptide < ProteinMetrics Confidential >	Modification Type(s)	Observed m/z	z	Observed (M+H)	Calc. mass (M+H)	Mass error (ppm)	Starting position	Score	Protein Name	Scan Time	intensity
399	F.TSVGKE[+43.990]F.N	E[+44]	406.196	2	811.385	811.383	1.9	408	125.4	>sp|ZJH001|	13.5102	5991700		384
246	F.E[+43.990]ATGNL.I	E[+44]	648.297	1	648.297	648.284	21.4	260	55	>sp|ZJH001|	18.9094	23337000		231
408	L.EKRME[+43.990]NL.N	E[+44]	482.241	2	963.475	963.456	19.6	418	42.15	>sp|ZJH001|	11.8734	4308500		393
106	L.KE[+43.990]QL.S	E[+44]	561.295	1	561.295	561.288	12.6	119	10.31	>sp|ZJH001|	38.5761	0		91
106	L.KE[+43.990]QLSTVSSF.E	E[+44]	585.291	2	1169.57	1169.57	5.3	119	8.05	>sp|ZJH001|	22.7549	1646500		91
427	W.TYNAE[+43.990]LL.I	E[+44]	434.206	2	867.405	867.409	-4.9	437	6.15	>sp|ZJH001|	17.5002	645880		412
115	L.STVSSFE[+43.990]RF.E	E[+44]	552.258	2	1103.51	1103.5	6.8	123	2.56	>sp|ZJH001|	22.4592	1064300		100
	L.KGNLPF.Q		675.384	1	675.384	675.382	1.9	304	282.59	>sp|ZJH001|	30.8735	8246300
	L.GAISF.W		494.262	1	494.262	494.261	1.7	548	171.77	>sp|ZJH001|	23.604	8490100
	Y.PKLSKSY.T		411.733	2	822.46	822.472	-15.1	176	162.96	>sp|ZJH001|	9.7548	2241400
	Y.TNNKGKEVL.V		501.788	2	1002.57	1002.56	11.5	183	162.45	>sp|ZJH001|	15.3434	7619600
	L.AIY.S		366.202	1	366.202	366.202	-1.5	532	157.83	>sp|ZJH001|	18.862	0
	Y.SEESKL.N		346.676	2	692.346	692.346	-0.7	507	155.55	>sp|ZJH001|	10.1634	12413000
	Y.RNLL.W		515.333	1	515.333	515.33	6.1	163	117.33	>sp|ZJH001|	15.8149	0
	W.TGMVDGW.Y		383.159	2	765.31	765.324	-18	359	110.14	>sp|ZJH001|	10.2444	6602200
	L.DVW.T		419.194	1	419.194	419.192	3	434	109.9	>sp|ZJH001|	28.4106	2500300
	M.KARLF.V		317.7	2	634.393	634.404	-17.2	2	99.95	>sp|ZJH001|	24.0806	7370500
	L.ESM[+15.995]GIHQIL.A	M[+16]	522.27	2	1043.53	1043.52	13.1	523	98.56	>sp|ZJH001|	17.2709	3783700
	F.NSLEKRMENL.N		617.308	2	1233.61	1233.63	-13.3	415	98.53	>sp|ZJH001|	25.3924	2612100
	L.STVSSF.E		314.149	2	627.291	627.298	-11.4	123	98.36	>sp|ZJH001|	7.9945	505250
	Y.PGEF.A		449.216	1	449.216	449.203	27.7	109	85.33	>sp|ZJH001|	14.7361	245090000
	L.KADTIC[+57.021]VGY.H	C[+57]	513.754	2	1026.5	1026.49	7.3	16	85.27	>sp|ZJH001|	7.9535	4283800
	L.DQGDTITF.E		896.403	1	896.403	896.4	3.2	252	84.35	>sp|ZJH001|	18.935	43867000
	F.ERF.E		451.228	1	451.228	451.23	-4.1	129	83.25	>sp|ZJH001|	16.7057	35248000
	Y.VSVGSSKYYKRF.T		710.889	2	1420.77	1420.76	9.5	216	82.69	>sp|ZJH001|	34.5835	1426900
	L.VSL.G		318.191	1	318.191	318.202	-35.2	545	82.01	>sp|ZJH001|	22.131	1931100
	L.ENERTL.D		761.379	1	761.379	761.379	0.8	447	80.91	>sp|ZJH001|	45.3852	152910000
	L.RNIPSIQSRGLF.G		694.39	2	1387.77	1387.78	-5	336	79.23	>sp|ZJH001|	39.1748	0
	F.TSVGKEF.N		384.201	2	767.394	767.393	0.7	408	75.32	>sp|ZJH001|	11.228	5809800
	L.RM[+15.995]ATGL.R	M[+16]	332.676	2	664.344	664.345	-0.9	330	73.31	>sp|ZJH001|	11.2914	1237800
	F.GAIAGFIEGGW.T		539.276	2	1077.54	1077.54	7.2	348	69.89	>sp|ZJH001|	34.1617	2146900
	F.EIF.P		408.228	1	408.228	408.213	36.7	132	64.19	>sp|ZJH001|	15.3476	9688100
	Y.YKRF.T		613.334	1	613.334	613.346	-18.7	224	60.34	>sp|ZJH001|	25.6335	5081300
	L.EKRMENL.N		460.228	2	919.449	919.467	-19.5	418	53.89	>sp|ZJH001|	13.4379	23512000
	-.MKARLF.V		383.228	2	765.448	765.444	5.6	1	53.09	>sp|ZJH001|	11.0444	5004400
	W.IVKKGNSY.P		454.756	2	908.505	908.52	-16.4	168	49.2	>sp|ZJH001|	11.6802	0
	Y.KRF.T		450.285	1	450.285	450.282	5	225	48.22	>sp|ZJH001|	31.0171	0
	F.TTL.K		334.184	1	334.184	334.197	-39.3	13	47.74	>sp|ZJH001|	14.7131	210490000
	L.LENERTLDF.H		568.784	2	1136.56	1136.56	1.4	446	47.57	>sp|ZJH001|	30.2404	26365000
	F.TTLKADTIC[+57.021]VGY.H	C[+57]	671.335	2	1341.66	1341.67	-6.7	13	45.31	>sp|ZJH001|	16.9388	54269000
	Y.VKSTQL.R		338.212	2	675.418	675.404	20.7	324	44.65	>sp|ZJH001|	20.0949	5822300
	L.ENERTLDF.H		512.251	2	1023.49	1023.47	19.7	447	43.98	>sp|ZJH001|	10.063	1134600
	Y.VSVGSSKYY.K		495.257	2	989.506	989.494	12.3	216	43.58	>sp|ZJH001|	6.613	1548100
	Y.RNL.L		402.245	1	402.245	402.246	-2.5	163	43.36	>sp|ZJH001|	13.5575	10183000
	L.ILLENERTL.D		550.811	2	1100.61	1100.63	-15.1	444	41.52	>sp|ZJH001|	20.4538	2321000
	W.TYNAELL.I		412.211	2	823.415	823.42	-5.3	437	37.9	>sp|ZJH001|	30.4021	0
	Y.WTLL.D		532.325	1	532.325	532.313	22	248	37.85	>sp|ZJH001|	35.4394	6730400
	W.HAFAL.K		558.305	1	558.305	558.303	3.2	270	34.16	>sp|ZJH001|	9.4034	718310
	L.VSLGAISF.W		397.225	2	793.442	793.445	-4.2	545	34.14	>sp|ZJH001|	23.5327	0
	W.YGY.H		402.18	1	402.18	402.166	34.4	366	33.68	>sp|ZJH001|	10.8809	0
	W.TGMVDGWYGY.H		574.738	2	1148.47	1148.47	-1.9	359	33.23	>sp|ZJH001|	9.9819	2691200
	W.TYNAELLIL.L		525.291	2	1049.58	1049.59	-11.9	437	31.46	>sp|ZJH001|	32.6903	8085000
	L.LWIVKKGNSY.P		604.34	2	1207.67	1207.68	-8.7	166	29.16	>sp|ZJH001|	27.6472	6177700
	F.VLF.C		378.249	1	378.249	378.239	27.8	7	27.34	>sp|ZJH001|	27.9688	2080400
	L.VLLVSL.G		322.228	2	643.45	643.439	16.8	542	27.17	>sp|ZJH001|	11.3343	1364500
	F.LDVW.T		532.274	1	532.274	532.277	-4.1	433	26.99	>sp|ZJH001|	13.5361	14958000
	L.SKSY.T		484.234	1	484.234	484.24	-12.9	179	25.96	>sp|ZJH001|	9.0697	0
	F.YRNLL.W		678.385	1	678.385	678.393	-12.3	162	25.01	>sp|ZJH001|	12.9211	6127300
	L.IAPWHAFAL.K		513.284	2	1025.56	1025.56	3.4	266	23.58	>sp|ZJH001|	40.8412	1528500
	L.NKKVDDGFLDVW.T		718.375	2	1435.74	1435.72	15	425	20.73	>sp|ZJH001|	11.1564	3385800
	Y.PGEFADY.E		399.674	2	798.341	798.331	13.9	109	20.27	>sp|ZJH001|	8.932	1424300
	L.TANSWSY.I		828.367	1	828.367	828.352	18.3	89	18.28	>sp|ZJH001|	39.9477	7638200
	L.YQNNHTY.V		470.201	2	939.395	939.395	-0.5	209	17.81	>sp|ZJH001|	21.7413	1427200
	L.EKRM[+15.995]ENL.N	M[+16]	468.226	2	935.444	935.462	-18.7	418	17.35	>sp|ZJH001|	10.6241	2634400
	L.FGAIAGF.I		341.68	2	682.352	682.356	-5.6	347	12.02	>sp|ZJH001|	15.1504	15669000
	L.ESM[+15.995]GIHQILAIY.S	M[+16]	695.843	2	1390.68	1390.7	-18.1	523	5.15	>sp|ZJH001|	16.7015	38905000
	L.LLTANSWSY.I		527.767	2	1054.53	1054.52	6.1	87	4.31	>sp|ZJH001|	7.5227	417820
	L.LVSLGAISFW.M		546.808	2	1092.61	1092.61	-0.3	544	3.69	>sp|ZJH001|	24.0223	4153900
	F.EATGNLIAPWHAFAL.K		805.929	2	1610.85	1610.83	11.5	260	2.36	>sp|ZJH001|	34.912	14431000
	Y.WTL.L		419.226	1	419.226	419.229	-6.7	248	1.42	>sp|ZJH001|	27.303	2096900
	F.YRNLLW.I		432.734	2	864.46	864.473	-14.3	162	0.34	>sp|ZJH001|	22.7914	5917600

### Sheet: GGCX-KO-Trypsin&Asp-N
Position	Peptide < ProteinMetrics Confidential >	Modification Type(s)	Observed m/z	z	Observed (M+H)	Calc. mass (M+H)	Mass error (ppm)	Starting position	Score	Protein Name	Scan Time	intensity
216	K.RFTPE[+43.990]IVAR.P	E[+44]	566.81	2	1132.61	1132.61	1.6	226	62.23	>sp|ZJH001|	43.1285	1222600
399	K.E[+43.990]FNSLEKR.M	E[+44]	533.764	2	1066.52	1066.52	4.5	413	56	>sp|ZJH001|	39.7015	785300
118	R.FE[+43.990]IFPK.A	E[+44]	412.717	2	824.427	824.419	10	131	41.21	>sp|ZJH001|	19.1898	0
106	K.E[+43.990]QLSTVSSFER.F	E[+44]	663.825	2	1326.64	1326.62	19.5	120	30.49	>sp|ZJH001|	11.3863	1607400
24	V.DTILE[+43.990]K.N	E[+44]	381.697	2	762.388	762.388	-0.2	34	21.8	>sp|ZJH001|	9.5691	1934300
216	R.FTPE[+43.990]IVAR.P	E[+44]	326.17	3	976.496	976.51	-14.1	227	20.12	>sp|ZJH001|	23.8665	0
216	R.FTPE[+43.990]IVARPK.V	E[+44]	601.337	2	1201.67	1201.66	7.4	227	7.69	>sp|ZJH001|	31.0163	3573400
115	K.EQLSTVSSFE[+43.990]R.F	E[+44]	663.812	2	1326.62	1326.62	0.4	120	2.6	>sp|ZJH001|	21.1175	3535700
	K.EQLSTVSSFER.F		641.819	2	1282.63	1282.63	2.9	120	384.37	>sp|ZJH001|	30.5274	9872100
	K.RMENLNK.K		452.737	2	904.467	904.467	0.1	420	374.58	>sp|ZJH001|	9.6128	5085000
	R.FTPEIVARPK.V		386.561	3	1157.67	1157.67	0.8	227	370.72	>sp|ZJH001|	26.4967	9950900
	R.TLDFH.D		632.303	1	632.303	632.304	-1.4	451	354.95	>sp|ZJH001|	21.7653	0
	K.YSEESKLNR.E		563.282	2	1125.56	1125.55	3.5	506	339.89	>sp|ZJH001|	12.2486	1734400
	K.MNIQFTSVGK.E		562.794	2	1124.58	1124.58	2.8	403	336.63	>sp|ZJH001|	35.7262	1971400
	K.VNSVIEK.M		394.729	2	788.451	788.451	0.1	396	315.58	>sp|ZJH001|	13.1	0
	H.DLNVKNLYEK.V		618.34	2	1235.67	1235.66	8.3	456	291.69	>sp|ZJH001|	31.9023	10657000
	R.M[+15.995]ATGLR.N	M[+16]	332.676	2	664.344	664.345	-0.8	331	258.4	>sp|ZJH001|	8.8438	3340900
	K.C[+57.021]QTPHGALK.G	C[+57]	506.262	2	1011.52	1011.5	12.7	296	232.68	>sp|ZJH001|	11.5084	930320
	R.FEIFPK.A		780.43	1	780.43	780.429	1	131	219.71	>sp|ZJH001|	39.53	67551000
	I.DGISNKVNSVIEK.M		701.883	2	1402.76	1402.75	3.4	390	191.66	>sp|ZJH001|	29.6402	12778000
	K.LNR.E		402.245	1	402.245	402.246	-1.6	512	190.16	>sp|ZJH001|	9.9082	152270000
	K.SYTNNK.G		363.678	2	726.35	726.342	10.8	181	184.62	>sp|ZJH001|	11.0536	105590000
	K.VREQAGR.M		408.221	2	815.436	815.448	-15.3	237	176.66	>sp|ZJH001|	9.5854	7191500
	R.TLDFHDLNVK.N		601.32	2	1201.63	1201.62	10.1	451	160.64	>sp|ZJH001|	17.5561	1175600
	R.MATGLR.N		648.354	1	648.354	648.35	6.7	331	154.43	>sp|ZJH001|	13.6736	3249500
	K.NLYEK.V		333.676	2	666.345	666.346	-1.4	461	152.04	>sp|ZJH001|	11.8052	49777000
	R.NIPSIQSR.G		457.763	2	914.518	914.505	13.7	337	147.75	>sp|ZJH001|	13.4699	62169000
	K.GNLPFQNVHPVTIGK.C		810.947	2	1620.89	1620.89	1.1	305	133.42	>sp|ZJH001|	40.919	3876800
	K.LSKSYTNNK.G		527.788	2	1054.57	1054.55	14.6	178	132.47	>sp|ZJH001|	26.1122	10501000
	K.EFNSLEKR.M		511.764	2	1022.52	1022.53	-5.5	413	109.58	>sp|ZJH001|	16.4314	2577900
	R.EEIDGVK.L		395.204	2	789.4	789.399	1.5	515	95.95	>sp|ZJH001|	10.1034	5312800
	K.KGSSSGIM[+15.995]R.S	M[+16]	469.748	2	938.49	938.472	18.3	276	86.58	>sp|ZJH001|	16.1869	1119600
	R.EEI.D		390.188	1	390.188	390.187	1	515	79.96	>sp|ZJH001|	12.3454	0
	K.EIGNGC[+57.021]FEFYHK.C	C[+57]	750.831	2	1500.66	1500.66	-1.5	476	72.72	>sp|ZJH001|	36.5613	0
	K.LSK.S		347.218	1	347.218	347.229	-32.5	178	70.66	>sp|ZJH001|	34.8107	1315000
	K.STQLR.M		302.674	2	604.341	604.341	-0.3	326	68.42	>sp|ZJH001|	8.0621	6317600
	K.LC[+57.021]SLNGK.I	C[+57]	396.207	2	791.407	791.408	-1.9	58	67.66	>sp|ZJH001|	12.1349	0
	K.VDDGFL.D		665.325	1	665.325	665.314	17	428	67.04	>sp|ZJH001|	46.5842	1492300
	K.LNREEI.D		387.217	2	773.427	773.415	14.9	512	55.33	>sp|ZJH001|	8.6012	1674500
	K.C[+57.021]PKYVKSTQLR.M	C[+57]	690.369	2	1379.73	1379.75	-11.8	320	52.75	>sp|ZJH001|	33.7225	9007600
	K.YVKSTQLR.M		332.194	3	994.567	994.568	-0.8	323	51.89	>sp|ZJH001|	14.3642	1926800
	K.STQLRM[+15.995]ATGLR.N	M[+16]	625.331	2	1249.65	1249.67	-10.9	326	50.85	>sp|ZJH001|	35.1172	50807000
	K.RFTPEIVARPK.V		657.39	2	1313.77	1313.77	2.9	226	46.62	>sp|ZJH001|	26.6298	4245800
	K.M[+15.995]NIQFTSVGKEFNSLEK.R	M[+16]	663.333	3	1987.98	1987.98	2.3	403	39	>sp|ZJH001|	44.8793	4685900
	K.YYKRFTPEIVAR.P		771.913	2	1542.82	1542.84	-15.8	223	37.54	>sp|ZJH001|	42.0423	9179900
	H.DLNVK.N		588.324	1	588.324	588.335	-18.8	456	29.37	>sp|ZJH001|	25.7098	0
	K.KVDDGFL.D		793.413	1	793.413	793.409	4.6	427	28.88	>sp|ZJH001|	24.5604	15076000
	H.DTTR.G		492.239	1	492.239	492.241	-5.4	144	27.66	>sp|ZJH001|	24.8939	0
	K.SQLRNNAK.E		465.761	2	930.515	930.512	4	468	26.99	>sp|ZJH001|	12.9402	3416000
	K.YYKR.F		629.341	1	629.341	629.341	0.8	223	22.85	>sp|ZJH001|	31.0625	0
	K.KGNSYPK.L		397.208	2	793.409	793.42	-14.5	171	21.88	>sp|ZJH001|	13.6311	2194600
	R.FTPEIVAR.P		466.759	2	932.511	932.52	-9.7	227	20.56	>sp|ZJH001|	36.8556	769960
	R.MENLNKK.V		438.731	2	876.455	876.461	-6.7	421	18.33	>sp|ZJH001|	7.9843	1369300
	R.EQAGR.M		560.291	1	560.291	560.279	21.5	239	18.07	>sp|ZJH001|	28.1062	2865800
	K.STQLRMATGLR.N		617.349	2	1233.69	1233.67	14	326	16.54	>sp|ZJH001|	36.505	7981000
	K.YYK.R		473.238	1	473.238	473.24	-3.1	223	15.42	>sp|ZJH001|	32.8832	0
	K.LSKSYTNNKGK.E		620.346	2	1239.68	1239.67	12.5	178	12.67	>sp|ZJH001|	37.8738	16906000
	K.GNSYPK.L		333.166	2	665.324	665.325	-2.3	172	11.09	>sp|ZJH001|	16.0249	2073400
	K.GSSSGIMR.S		397.7	2	794.392	794.383	11.9	277	10.48	>sp|ZJH001|	18.1988	0
	R.SDAQVHNC[+57.021]TTK.C	C[+57]	630.796	2	1260.58	1260.56	16.5	285	5.57	>sp|ZJH001|	8.8655	6786600
	K.RFTPEIVAR.P		544.806	2	1088.61	1088.62	-14.7	226	3.09	>sp|ZJH001|	15.5819	0
	K.NLYEKVKSQLR.N		689.392	2	1377.78	1377.78	-5.8	461	2.3	>sp|ZJH001|	27.2725	123150000
	K.ATSWPNHDTTR.G		643.304	2	1285.6	1285.59	7.5	137	1.96	>sp|ZJH001|	33.6099	7081000
